# Biased enrichment of DNA uptake enhancing sequences in Pasteurellaceae and Neisseriaceae

**DOI:** 10.1101/2025.10.24.684340

**Authors:** Stian Aleksander Helsem, Kristian Alfsnes, Stephan A. Frye, Ole Herman Ambur, Alexander Hesselberg Løvestad

**Affiliations:** Department of Life Sciences and Health, Faculty of Health Sciences, OsloMet, Norway; Division for Infection Control, Norwegian Institute of Public Health, 0213 Oslo, Norway; Division of Laboratory Medicine, Dept. Microbiology, Oslo University Hospital, Norway

## Abstract

Some naturally transformable bacteria can selectively take up homologous DNA through short conserved motifs termed DNA Uptake Enhancing Sequences (DUES), comprising DNA Uptake Sequences (DUS) in *Neisseriaceae* and Uptake Signal Sequences (USS) in *Pasteurellaceae*. Using 177 complete genomes, this study provides the most extensive comparative analysis of DUES distribution, composition, and functional associations to date. Three novel DUS dialects were identified in *Neisseria animalis* and *Vitreoscilla* spp., extending the known diversity of the transformation system. Approximately half of all DUES and more than 90% of inverted repeat DUES occurred within predicted transcriptional terminators, and DUES inside coding-sequences were biased toward reading frames minimizing bioenergetic cost, indicating both structural and metabolic selection pressures. Gene Ontology and KEGG analyses revealed extensive but asymmetric functional enrichment: both families showed bias toward genome maintenance processes, yet *Neisseriaceae* displayed stronger enrichment for DNA repair, replication, and the UvrABC complex, whereas *Pasteurellaceae* were more associated with homologous recombination and the RecBCD complex. These patterns indicate that while DUES enrichment is broadly conserved, its functional integration diverges between families, reflecting distinct evolutionary adaptations that couple DNA uptake specificity to genome stability and cellular maintenance.
