## Supplemental Table 1 for "Biased enrichment of DNA uptake enhancing sequences in Pasteurellaceae and Neisseriaceae"

### Sheet: Ark1
Species	Family	Total_DUES	Total_DUS	Total_USS	Dominant_DUS	Dominant_DUS_count	Dominant_USS	Dominant_USS_count	DUES_inside_terminators	DUS_inside_terminators	USS_inside_terminators	Dominant_DUS_count_inside_terminators	Dominant_USS_count_inside_terminators	Inverted_repeats_total	Inverted_repeats_DUS_total	Inverted_repeats_USS_total	Inverted_repeats_dominant_DUS_total	Inverted_repeats_dominant_USS_total	Inverted_repeats_total_inside_terminators	Inverted_repeats_DUS_inside_terminators	Inverted_repeats_USS_inside_terminators	Inverted_repeats_dominant_DUS_inside_terminators	Inverted_repeats_dominant_USS_inside_terminators	Dominant_DUS_to_total_DUS	Dominant_USS_to_total_USS
Crenobacter_luteus_strain_CN10_contig_1	Neisseriaceae	100	90	10	king3DUS	22	aplUSS	8	30	27	3	7	1	0	0	0	0	0	0	0	0	0	0	0.244444444444444	0.8
Conchiformibius_kuhniae_strain_17694	Neisseriaceae	1011	959	52	simDUS	603	aplUSS	35	395	379	16	246	12	14	14	0	14	0	8	8	0	8	0	0.628779979144943	0.673076923076923
Vitreoscilla_filiformis_strain_ATCC_15551	Neisseriaceae	125	78	47	king3DUS	21	aplUSS	30	50	35	15	10	13	0	0	0	0	0	0	0	0	0	0	0.269230769230769	0.638297872340426
Crenobacter_cavernae_strain_K1W11S_77	Neisseriaceae	142	123	19	king3DUS	23	aplUSS	16	46	42	4	3	4	2	2	0	0	0	0	0	0	0	0	0.186991869918699	0.842105263157895
Crenobacter_intestini_strain_GY_70310_Scaffold1	Neisseriaceae	162	153	9	king3DUS	39	aplUSS	8	54	52	2	12	2	0	0	0	0	0	0	0	0	0	0	0.254901960784314	0.888888888888889
Crenobacter_caeni_strain_HX_7_9_Scaffold10_1	Neisseriaceae	163	148	15	king3DUS	31	aplUSS	10	58	52	6	7	4	0	0	0	0	0	0	0	0	0	0	0.209459459459459	0.666666666666667
Craterilacuibacter_sinensis_strain_B2N2_7_Scaffold1	Neisseriaceae	168	140	28	king3DUS	42	hinUSS	15	55	46	9	14	5	2	2	0	2	0	2	2	0	2	0	0.3	0.535714285714286
Snodgrassella_communis_strain_LMG_28360	Neisseriaceae	191	175	16	simDUS	53	hinUSS	11	38	34	4	14	2	6	6	0	6	0	2	2	0	2	0	0.302857142857143	0.6875
Vitreoscilla_stercoraria_strain_SAG_1488_6	Neisseriaceae	1950	1868	82	vitDUS	1322	aplUSS	61	975	965	10	824	4	752	752	0	744	0	630	630	0	622	0	0.707708779443255	0.74390243902439
Snodgrassella_alvi_wkB2	Neisseriaceae	198	173	25	simDUS	48	hinUSS	13	52	47	5	18	2	4	4	0	4	0	0	0	0	0	0	0.277456647398844	0.52
Snodgrassella_gandavensis_strain_LMG_30236	Neisseriaceae	206	183	23	kingDUS	47	hinUSS	14	65	59	6	12	5	8	8	0	0	0	4	4	0	0	0	0.256830601092896	0.608695652173913
Neisseria_cinerea_strain_NCTC10294_1	Neisseriaceae	2177	2145	32	DUS	2145	aplUSS	16	1132	1125	7	1125	2	478	478	0	478	0	360	360	0	360	0	1	0.5
Neisseria_arctica_strain_KH1503	Neisseriaceae	2246	2197	49	DUS	2197	aplUSS	29	1290	1278	12	1278	8	690	690	0	690	0	594	594	0	594	0	1	0.591836734693878
Crenobacter_oryzisoli_strain_SG2303_Scaffold1	Neisseriaceae	229	185	44	king3DUS	46	aplUSS	31	64	49	15	3	11	0	0	0	0	0	0	0	0	0	0	0.248648648648649	0.704545454545455
Neisseria_meningitidis_strain_PartJ_Nmeningitidis_RM8376	Neisseriaceae	2306	2277	29	DUS	2277	hinUSS	18	1172	1161	11	1161	8	458	456	2	456	2	296	294	2	294	2	1	0.620689655172414
Neisseria_gonorrhoeae_strain_TUM19854	Neisseriaceae	2316	2275	41	DUS	2275	aplUSS	21	1249	1232	17	1232	10	424	424	0	424	0	288	288	0	288	0	1	0.51219512195122
Stenoxybacter_acetivorans_DSM_19021_Q384DRAFT_scaffold00001_1	Neisseriaceae	2350	2287	63	simDUS	1736	aplUSS	36	895	870	25	673	11	140	138	2	134	0	100	98	2	96	0	0.759073021425448	0.571428571428571
Neisseria_viridiae_isolate_M_101_sc_2011_12_13T12_41_23Z_1324645_NODE_9_length_222746_cov_65_245361	Neisseriaceae	2529	2502	27	DUS	2502	hinUSS	15	1323	1314	9	1314	5	548	548	0	548	0	364	364	0	364	0	1	0.555555555555556
Neisseria_polysaccharea_isolate_M_198_sc_2011_12_13T12_41_33Z_1324658_NODE_10_length_293463_cov_49_382744	Neisseriaceae	2550	2523	27	DUS	2523	hinUSS	16	0	0	0	0	0	544	544	0	544	0	0	0	0	0	0	1	0.592592592592593
Neisseria_uirgultaei_isolate_641c14d0_ed1b_11e5_bc69_3c4a9275d6c6_20087_5_28_A193539_NODE_51_COV_16_205847	Neisseriaceae	2559	2528	31	DUS	2528	hinUSS	16	1344	1332	12	1332	7	554	554	0	554	0	388	388	0	388	0	1	0.516129032258065
Neisseria_benedictiae_strain_type_isolate_M_091_sc_2011_12_13T12_41_20Z_1324641_NODE_65_length_1337_cov_35_410622	Neisseriaceae	2571	2541	30	DUS	2541	hinUSS	19	1331	1318	13	1318	11	546	546	0	546	0	376	376	0	376	0	1	0.633333333333333
Neisseria_lactamica_strain_M17106	Neisseriaceae	2615	2579	36	DUS	2579	hinUSS	20	1345	1336	9	1336	7	538	538	0	538	0	350	350	0	350	0	1	0.555555555555556
Neisseria_maigaei_strain_type_isolate_5ae2efb0_ed1b_11e5_bc69_3c4a9275d6c6_20087_4_72_A193503_NODE_3_COV_17_854729	Neisseriaceae	2633	2597	36	DUS	2597	hinUSS	21	1393	1379	14	1379	10	562	562	0	562	0	398	398	0	398	0	1	0.583333333333333
Neisseria_blantyrii_isolate_M_216_sc_2011_12_13T12_41_38Z_1324665_NODE_17_length_434647_cov_61_218300	Neisseriaceae	2670	2644	26	DUS	2644	hinUSS	16	1360	1351	9	1351	5	556	556	0	556	0	378	378	0	378	0	1	0.615384615384615
Neisseria_bergeri_isolate_5acfdce0_ed1b_11e5_bc69_3c4a9275d6c6_20087_4_71_A193502_NODE_65_COV_17_614813	Neisseriaceae	2676	2641	35	DUS	2641	hinUSS	21	1400	1388	12	1388	10	572	570	2	570	2	398	396	2	396	2	1	0.6
Neisseria_basseii_isolate_SAMPLE_WTCHG_311190_279102_WTCHG_311190_279102_A195919_NODE_9_COV_23_356310	Neisseriaceae	2677	2641	36	DUS	2641	hinUSS	20	1329	1318	11	1318	8	536	536	0	536	0	390	390	0	390	0	1	0.555555555555556
Neisseria_zalophi_strain_ATCC_BAA_2455	Neisseriaceae	2710	2667	43	DUS	2667	aplUSS	28	1531	1516	15	1516	7	738	738	0	738	0	638	638	0	638	0	1	0.651162790697674
Neisseria_shayeganii_strain_DSM_22244	Neisseriaceae	2770	2739	31	eikDUS	2440	aplUSS	18	1321	1309	12	1197	8	536	536	0	524	0	288	288	0	278	0	0.890836071558963	0.580645161290323
Neisseria_montereyensis_strain_CSL10203_ORH2_NODE_10_length_62426_cov_501_429798	Neisseriaceae	2791	2756	35	DUS	2756	aplUSS	22	1671	1662	9	1662	6	866	866	0	866	0	740	740	0	740	0	1	0.628571428571429
Neisseria_iguanae_strain_ATCC_51483_Scaffold1	Neisseriaceae	2848	2791	57	DUS	2791	hinUSS	35	1460	1441	19	1441	10	410	410	0	410	0	330	330	0	330	0	1	0.614035087719298
Neisseria_lisongii_strain_ZJ106	Neisseriaceae	2902	2864	38	DUS	2864	aplUSS	25	1407	1395	12	1395	6	496	496	0	496	0	328	328	0	328	0	1	0.657894736842105
Neisseria_leonii_strain_3986	Neisseriaceae	2989	2957	32	DUS	2957	aplUSS	16	1643	1635	8	1635	4	118	118	0	118	0	88	88	0	88	0	1	0.5
Neisseria_wadsworthii_strain_DSM_22245	Neisseriaceae	3031	2985	46	wadDUS	2383	aplUSS	26	1384	1373	11	1139	6	968	968	0	926	0	550	550	0	522	0	0.798324958123953	0.565217391304348
Eikenella_exigua_strain_PXX	Neisseriaceae	3040	3018	22	eikDUS	2625	hinUSS	13	1359	1353	6	1205	5	328	328	0	322	0	250	250	0	244	0	0.869781312127237	0.590909090909091
Neisseria_canis_strain_NCTC10296_1	Neisseriaceae	3070	3016	54	wadDUS	2362	aplUSS	31	1321	1307	14	1075	10	966	966	0	940	0	478	478	0	468	0	0.78315649867374	0.574074074074074
Neisseria_flavescens_strain_ATCC_13120	Neisseriaceae	3253	3199	54	DUS	3199	hinUSS	29	1785	1766	19	1766	12	780	780	0	780	0	670	670	0	670	0	1	0.537037037037037
Neisseria_subflava_strain_ATCC_49275	Neisseriaceae	3273	3233	40	DUS	3233	hinUSS	22	1795	1780	15	1780	12	762	762	0	762	0	692	692	0	692	0	1	0.55
Neisseria_weaveri_strain_NCTC12742_1	Neisseriaceae	3279	3233	46	DUS	3233	aplUSS	26	1838	1825	13	1825	5	942	942	0	942	0	842	842	0	842	0	1	0.565217391304348
Neisseria_perflava_strain_27098_8_142_contig00001	Neisseriaceae	3302	3261	41	DUS	3261	hinUSS	29	1884	1868	16	1868	12	788	788	0	788	0	696	696	0	696	0	1	0.707317073170732
Paralysiella_testudinis_strain_26B	Neisseriaceae	3372	3316	56	simDUS	2713	aplUSS	28	1602	1577	25	1310	12	378	378	0	364	0	288	288	0	278	0	0.818154402895054	0.5
Vitreoscilla_massiliensis_strain_SN6	Neisseriaceae	3374	3242	132	vit3DUS	3069	aplUSS	99	1667	1647	20	1575	10	944	944	0	914	0	802	802	0	778	0	0.946637877853177	0.75
Neisseria_animalis_strain_ATCC_49930	Neisseriaceae	3386	3328	58	aniDUS	2296	aplUSS	40	1539	1521	18	1080	10	158	158	0	96	0	104	104	0	72	0	0.689903846153846	0.689655172413793
Neisseria_animaloris_strain_NCTC12228_1	Neisseriaceae	3417	3357	60	DUS	3357	aplUSS	35	1950	1930	20	1930	13	928	928	0	928	0	790	790	0	790	0	1	0.583333333333333
Neisseria_dumasiana_strain_LMG_30012	Neisseriaceae	3680	3610	70	DUS	3610	hinUSS	40	1805	1788	17	1788	11	832	832	0	832	0	610	610	0	610	0	1	0.571428571428571
Kingella_kingae_strain_NCTC10529_1	Neisseriaceae	3740	3675	65	king3DUS	2813	aplUSS	53	1742	1728	14	1462	12	62	62	0	40	0	48	48	0	36	0	0.765442176870748	0.815384615384615
Eikenella_corrodens_strain_NCTC10596_1	Neisseriaceae	3767	3751	16	eikDUS	3270	aplUSS	8	1758	1754	4	1563	2	450	450	0	440	0	352	352	0	344	0	0.871767528659024	0.5
Morococcus_cerebrosus_strain_CIP_81_93	Neisseriaceae	3774	3744	30	mucDUS	3278	aplUSS	19	1937	1927	10	1721	4	512	512	0	496	0	374	374	0	360	0	0.875534188034188	0.633333333333333
Neisseria_zoodegmatis_strain_NCTC12230_1	Neisseriaceae	3802	3741	61	DUS	3741	hinUSS	36	1872	1852	20	1852	10	842	842	0	842	0	622	622	0	622	0	1	0.590163934426229
Bergeriella_denitrificans_strain_NCTC10295	Neisseriaceae	3844	3807	37	DUS	3807	aplUSS	21	2183	2168	15	2168	7	330	330	0	330	0	238	238	0	238	0	1	0.567567567567568
Neisseria_weixii_strain_10011_Scaffold100_1	Neisseriaceae	3851	3793	58	DUS	3793	aplUSS	36	1997	1976	21	1976	13	766	766	0	766	0	630	630	0	630	0	1	0.620689655172414
Neisseria_yangbaofengii_strain_ZJ785	Neisseriaceae	3883	3818	65	DUS	3818	aplUSS	38	2144	2122	22	2122	15	822	822	0	822	0	668	668	0	668	0	1	0.584615384615385
Neisseria_sicca_strain_NS20201025	Neisseriaceae	3911	3867	44	mucDUS	3385	hinUSS	26	2014	1993	21	1786	14	502	500	2	488	2	370	368	2	358	2	0.875355572795449	0.590909090909091
Neisseria_dentiae_strain_DSM_19151	Neisseriaceae	3920	3878	42	DUS	3878	aplUSS	25	2111	2097	14	2097	6	854	854	0	854	0	590	590	0	590	0	1	0.595238095238095
Neisseria_oralis_strain_EXNM717_11583825	Neisseriaceae	3948	3911	37	DUS	3911	hinUSS	19	2321	2310	11	2310	5	820	820	0	820	0	658	658	0	658	0	1	0.513513513513513
Neisseria_elongata_strain_NCTC10660	Neisseriaceae	3977	3929	48	DUS	3929	aplUSS	28	2262	2244	18	2244	11	492	492	0	492	0	376	376	0	376	0	1	0.583333333333333
Neisseria_mucosa_strain_NCTC_10774	Neisseriaceae	4088	4039	49	mucDUS	3522	hinUSS	26	2156	2138	18	1905	13	564	562	2	528	2	420	418	2	390	2	0.871998019311711	0.530612244897959
Neisseria_brasiliensis_strain_N_177_16	Neisseriaceae	4148	4101	47	DUS	4101	aplUSS	30	2190	2179	11	2179	9	905	905	0	905	0	757	757	0	757	0	1	0.638297872340426
Eikenella_longinqua_strain_NML02_A_017_Eiksp_contig000001	Neisseriaceae	4192	4175	17	eikDUS	3758	hinUSS	11	1936	1932	4	1759	3	302	302	0	292	0	220	220	0	212	0	0.900119760479042	0.647058823529412
Kingella_denitrificans_strain_FDAARGOS_1060	Neisseriaceae	4330	4292	38	king3DUS	3622	aplUSS	23	2172	2159	13	1887	6	46	46	0	28	0	36	36	0	20	0	0.843895619757689	0.605263157894737
Neisseria_musculi_strain_NW831	Neisseriaceae	4333	4298	35	DUS	4298	aplUSS	23	2265	2259	6	2259	2	850	850	0	850	0	578	578	0	578	0	1	0.657142857142857
Uruburuella_suis_strain_1258_02	Neisseriaceae	4397	4342	55	DUS	4342	hinUSS	30	2520	2506	14	2506	11	1488	1488	0	1488	0	1200	1200	0	1200	0	1	0.545454545454545
Neisseria_macacae_ATCC_33926	Neisseriaceae	4408	4370	38	mucDUS	3783	aplUSS	21	2259	2252	7	2007	1	582	582	0	566	0	430	430	0	416	0	0.865675057208238	0.552631578947368
Eikenella_glucosivorans_strain_S3360_NODE_10_length_40894_cov_171_639023	Neisseriaceae	4422	4399	23	eikDUS	3783	hinUSS	18	2086	2079	7	1781	5	350	350	0	328	0	240	240	0	226	0	0.859968174585133	0.782608695652174
Eikenella_halliae_strain_NML130454_Eiksp_contig000001	Neisseriaceae	4470	4441	29	eikDUS	3736	hinUSS	18	2196	2186	10	1879	6	524	524	0	498	0	404	404	0	382	0	0.841251970276965	0.620689655172414
Uruburuella_testudinis_strain_CCUG_63373m	Neisseriaceae	4517	4415	102	DUS	4415	hinUSS	77	2202	2153	49	2153	41	774	772	2	772	2	532	532	0	532	0	1	0.754901960784314
Conchiformibius_steedae_strain_DSM_2580	Neisseriaceae	484	441	43	simDUS	244	aplUSS	29	178	167	11	97	7	24	24	0	20	0	18	18	0	14	0	0.55328798185941	0.674418604651163
Simonsiella_muelleri_ATCC_29453	Neisseriaceae	5006	4938	68	simDUS	2383	aplUSS	47	1850	1836	14	849	8	62	62	0	14	0	50	50	0	14	0	0.482584042122317	0.691176470588235
Neisseria_chenwenguii_strain_10023	Neisseriaceae	5006	4966	40	DUS	4966	hinUSS	23	2666	2653	13	2653	7	750	750	0	750	0	588	588	0	588	0	1	0.575
Kingella_potus_strain_NCTC13336	Neisseriaceae	5034	5002	32	DUS	5002	aplUSS	18	3052	3044	8	3044	4	686	686	0	686	0	540	540	0	540	0	1	0.5625
Neisseria_bacilliformis_strain_DSM_23338	Neisseriaceae	5205	5181	24	DUS	5181	aplUSS	13	3249	3238	11	3238	5	624	624	0	624	0	470	470	0	470	0	1	0.541666666666667
Kingella_negevensis_strain_SW7208426	Neisseriaceae	5647	5586	61	kingDUS	3975	aplUSS	42	2452	2445	7	1911	2	848	848	0	818	0	708	708	0	686	0	0.711600429645542	0.688524590163934
Wielerella_bovis_strain_CCUG_44465	Neisseriaceae	5787	5720	67	kingDUS	4130	aplUSS	48	2663	2652	11	2060	8	464	464	0	442	0	418	418	0	398	0	0.722027972027972	0.716417910447761
Alysiella_filiformis_DSM_16848	Neisseriaceae	5949	5877	72	simDUS	3394	aplUSS	56	2424	2404	20	1364	17	200	200	0	130	0	150	150	0	104	0	0.577505530032329	0.777777777777778
Aquella_oligotrophica_strain_DSM_100970	Neisseriaceae	66	35	31	eikDUS	16	aplUSS	19	14	7	7	4	2	0	0	0	0	0	0	0	0	0	0	0.457142857142857	0.612903225806452
Kingella_pumchi_strain_CICC_24913_NMDC70033523_1	Neisseriaceae	6648	6629	19	kingDUS	5272	hinUSS	10	3837	3828	9	3133	6	550	550	0	512	0	354	354	0	336	0	0.795293407753809	0.526315789473684
Kingella_oralis_strain_DSM_18271	Neisseriaceae	6692	6663	29	kingDUS	5936	aplUSS	20	3074	3062	12	2781	8	176	176	0	164	0	118	118	0	106	0	0.890889989494222	0.689655172413793
Kingella_bonacorsii_strain_Marseille_Q4569_NODE_1_length_917951_cov_29_578935	Neisseriaceae	6717	6681	36	kingDUS	5928	aplUSS	23	0	0	0	0	0	180	180	0	166	0	0	0	0	0	0	0.887292321508756	0.638888888888889
Alysiella_crassa_strain_S6	Neisseriaceae	7376	7318	58	kingDUS	4017	aplUSS	49	3395	3386	9	2009	7	492	492	0	476	0	434	434	0	418	0	0.548920470073791	0.844827586206897
