## Supplemental Table 2 for "Biased enrichment of DNA uptake enhancing sequences in Pasteurellaceae and Neisseriaceae"

### Sheet: Ark1
Species	Family	Total_DUES	Total_DUS	Total_USS	Dominant_DUS	Dominant_DUS_count	Dominant_USS	Dominant_USS_count	DUES_inside_terminators	DUS_inside_terminators	USS_inside_terminators	Dominant_DUS_count_inside_terminators	Dominant_USS_count_inside_terminators	Inverted_repeats_total	Inverted_repeats_DUS_total	Inverted_repeats_USS_total	Inverted_repeats_dominant_DUS_total	Inverted_repeats_dominant_USS_total	Inverted_repeats_total_inside_terminators	Inverted_repeats_DUS_inside_terminators	Inverted_repeats_USS_inside_terminators	Inverted_repeats_dominant_DUS_inside_terminators	Inverted_repeats_dominant_USS_inside_terminators	Dominant_DUS_to_total_DUS	Dominant_USS_to_total_USS
Actinobacillus_vicugnae_isolate_W16181	Pasteurellaceae	1000	28	972	aniDUS	8	aplUSS	875	414	9	405	3	372	16	0	16	0	16	14	0	14	0	14	0.285714285714286	0.900205761316872
Mannheimia_bovis_strain_ZY190616	Pasteurellaceae	1016	30	986	eikDUS	6	aplUSS	943	522	9	513	1	496	26	0	26	0	26	24	0	24	0	24	0.2	0.956389452332657
Actinobacillus_ureae_strain_NCTC10220	Pasteurellaceae	1022	30	992	DUS	30	aplUSS	910	475	16	459	16	427	16	2	14	2	10	16	2	14	2	10	1	0.917338709677419
Volucribacter_psittacicida_strain_DSM_15534_Ga0310492_101	Pasteurellaceae	1040	37	1003	simDUS	26	hinUSS	939	537	14	523	11	507	62	10	52	10	52	54	6	48	6	48	0.702702702702703	0.936191425722832
Mannheimia_glucosida_strain_D251	Pasteurellaceae	1054	49	1005	DUS	49	aplUSS	922	498	24	474	24	439	30	2	28	2	24	22	2	20	2	16	1	0.917412935323383
Mannheimia_indoligenes_strain_M14_4_cont1	Pasteurellaceae	1073	32	1041	kingDUS	9	aplUSS	1000	545	12	533	3	518	28	0	28	0	28	24	0	24	0	24	0.28125	0.960614793467819
Actinobacillus_suis_ATCC_33415	Pasteurellaceae	1080	44	1036	DUS	44	aplUSS	949	477	22	455	22	429	26	2	24	2	16	24	2	22	2	14	1	0.916023166023166
Pasteurella_oralis_strain_WCHPO000540_1	Pasteurellaceae	1108	23	1085	kingDUS	7	hinUSS	1058	510	8	502	2	495	50	0	50	0	50	48	0	48	0	48	0.304347826086957	0.975115207373272
Gallibacterium_salpingitidis_strain_FC22	Pasteurellaceae	111	22	89	simDUS	5	hinUSS	45	26	2	24	0	19	2	0	2	0	2	2	0	2	0	2	0.227272727272727	0.50561797752809
Actinobacillus_capsulatus_DSM_19761_C228DRAFT_scaffold00001_1	Pasteurellaceae	1119	81	1038	DUS	81	aplUSS	909	486	45	441	45	398	26	10	16	10	12	20	8	12	8	8	1	0.875722543352601
Mannheimia_haemolytica_strain_USDA_ARS_USMARC_191	Pasteurellaceae	1161	49	1112	aniDUS	11	aplUSS	1013	525	13	512	0	475	32	2	30	0	24	28	2	26	0	22	0.224489795918367	0.910971223021583
Mannheimia_massilioguelmaensis_strain_MG13T	Pasteurellaceae	1189	19	1170	eikDUS	6	hinUSS	1127	651	4	647	0	631	66	0	66	0	66	66	0	66	0	66	0.315789473684211	0.963247863247863
Pasteurella_bettyae_CCUG_2042_contig00032	Pasteurellaceae	1221	37	1184	simDUS	15	hinUSS	1151	652	12	640	5	632	62	0	62	0	62	60	0	60	0	60	0.405405405405405	0.972128378378378
Frederiksenia_canicola_strain_HPA_21	Pasteurellaceae	1226	41	1185	simDUS	12	aplUSS	1140	509	10	499	5	489	40	2	38	0	38	28	2	26	0	26	0.292682926829268	0.962025316455696
Lonepinella_koalarum_strain_ACM3666	Pasteurellaceae	1243	67	1176	DUS	67	hinUSS	1129	608	35	573	35	567	44	0	44	0	44	44	0	44	0	44	1	0.960034013605442
Volucribacter_amazonae_strain_146_S8_89_contig_1	Pasteurellaceae	1299	41	1258	simDUS	14	hinUSS	1176	669	18	651	9	632	56	6	50	2	50	50	4	46	2	46	0.341463414634146	0.934817170111288
Conservatibacter_flavescens_strain_7_4_contig1	Pasteurellaceae	1359	59	1300	DUS	59	hinUSS	1228	644	24	620	24	601	68	16	52	16	52	58	12	46	12	46	1	0.944615384615385
Rodentibacter_heidelbergensis_strain_Ac69_contig_1	Pasteurellaceae	1370	37	1333	DUS	37	hinUSS	1273	767	19	748	19	732	112	4	108	4	108	100	4	96	4	96	1	0.954988747186797
Seminibacterium_arietis_strain_CCUG_61707_GCM70027496_7	Pasteurellaceae	1371	17	1354	eikDUS	4	hinUSS	1331	639	6	633	1	628	74	0	74	0	74	64	0	64	0	64	0.235294117647059	0.98301329394387
Pasteurella_dagmatis_strain_NCTC11617_1	Pasteurellaceae	1410	31	1379	kingDUS	8	hinUSS	1339	674	3	671	1	664	62	0	62	0	62	60	0	60	0	60	0.258064516129032	0.970993473531545
Gallibacterium_anatis_DSM_16844___F_149_strain_F149_contig000001a	Pasteurellaceae	143	41	102	simDUS	12	hinUSS	65	42	8	34	1	24	2	0	2	0	2	2	0	2	0	2	0.292682926829268	0.637254901960784
Histophilus_somni_2336	Pasteurellaceae	1447	45	1402	simDUS	13	hinUSS	1355	630	17	613	3	599	66	4	62	0	62	58	2	56	0	56	0.288888888888889	0.966476462196862
Haemophilus_seminalis_strain_SZY_H1_Scaffold1	Pasteurellaceae	1457	36	1421	DUS	36	hinUSS	1372	700	8	692	8	680	122	0	122	0	122	110	0	110	0	110	1	0.96551724137931
Actinobacillus_seminis_strain_NCTC10851	Pasteurellaceae	1480	16	1464	eikDUS	5	hinUSS	1393	691	4	687	1	674	88	2	86	2	86	78	0	78	0	78	0.3125	0.951502732240437
Haemophilus_haemolyticus_strain_NCTC10839_1	Pasteurellaceae	1529	27	1502	DUS	27	hinUSS	1458	774	5	769	5	755	162	0	162	0	162	144	0	144	0	144	1	0.970705725699068
Haemophilus_parainfluenzae_strain_FDAARGOS_1000	Pasteurellaceae	1561	27	1534	simDUS	8	hinUSS	1485	824	12	812	4	807	162	0	162	0	162	146	0	146	0	146	0.296296296296296	0.968057366362451
Basfia_succiniciproducens_strain_JF4016	Pasteurellaceae	1574	48	1526	DUS	48	hinUSS	1439	905	23	882	23	866	94	2	92	2	92	90	2	88	2	88	1	0.942988204456094
Rodentibacter_ratti_strain_F75_contig_1	Pasteurellaceae	1603	16	1587	king3DUS	4	hinUSS	1535	886	1	885	0	870	198	0	198	0	198	180	0	180	0	180	0.25	0.967233774417139
Haemophilus_influenzae_strain_FDAARGOS_1560	Pasteurellaceae	1606	23	1583	DUS	23	hinUSS	1529	807	5	802	5	786	148	0	148	0	148	132	0	132	0	132	1	0.965887555274795
Haemophilus_aegyptius_strain_NCTC8502_1	Pasteurellaceae	1606	26	1580	DUS	26	hinUSS	1527	812	4	808	4	796	132	0	132	0	132	116	0	116	0	116	1	0.966455696202532
Avibacterium_avium_strain_NCTC_11297	Pasteurellaceae	1614	63	1551	simDUS	22	hinUSS	1505	847	19	828	7	819	64	0	64	0	64	62	0	62	0	62	0.349206349206349	0.970341715022566
Avibacterium_endocarditidis_strain_20186H4H1_contig1	Pasteurellaceae	1616	57	1559	kingDUS	15	hinUSS	1518	875	21	854	5	842	66	0	66	0	66	62	0	62	0	62	0.263157894736842	0.973701090442591
Rodentibacter_rarus_strain_CCUG_17206_contig_1	Pasteurellaceae	1627	20	1607	simDUS	4	hinUSS	1532	843	7	836	1	817	120	0	120	0	120	118	0	118	0	118	0.2	0.953329184816428
Mannheimia_succiniciproducens_MBEL55E	Pasteurellaceae	1633	53	1580	DUS	53	hinUSS	1485	954	25	929	25	901	94	4	90	4	90	88	4	84	4	84	1	0.939873417721519
Avibacterium_volantium_strain_NCTC3438_1	Pasteurellaceae	1671	56	1615	simDUS	15	hinUSS	1566	918	14	904	3	894	54	2	52	2	52	48	2	46	2	46	0.267857142857143	0.969659442724458
Avibacterium_paragallinarum_strain_ESV_135	Pasteurellaceae	1682	47	1635	simDUS	14	hinUSS	1592	930	19	911	3	904	86	0	86	0	86	80	0	80	0	80	0.297872340425532	0.973700305810398
Avibacterium_gallinarum_strain_DSM_17481_Ga0310496_101	Pasteurellaceae	1696	51	1645	kingDUS	15	hinUSS	1609	928	12	916	6	904	70	0	70	0	70	66	0	66	0	66	0.294117647058824	0.978115501519757
Exercitatus_varius_strain_CCUG15568_cont1	Pasteurellaceae	1727	60	1667	DUS	60	hinUSS	1610	866	14	852	14	836	70	0	70	0	70	58	0	58	0	58	1	0.965806838632274
Actinobacillus_porcinus_strain_NM319	Pasteurellaceae	1745	46	1699	aniDUS	14	hinUSS	1611	756	18	738	5	711	98	0	98	0	98	86	0	86	0	86	0.304347826086957	0.948204826368452
Rodentibacter_pneumotropicus_strain_ATCC_35149	Pasteurellaceae	1773	24	1749	aniDUS	5	hinUSS	1699	996	4	992	0	978	206	0	206	0	206	196	0	196	0	196	0.208333333333333	0.971412235563179
Canicola_haemoglobinophilus_strain_NCTC1659	Pasteurellaceae	1776	13	1763	eikDUS	4	hinUSS	1677	745	7	738	2	717	86	0	86	0	84	82	0	82	0	80	0.307692307692308	0.951219512195122
Rodentibacter_trehalosifermentans_strain_H1987082031_contig_1	Pasteurellaceae	1795	45	1750	DUS	45	hinUSS	1672	979	22	957	22	933	168	4	164	4	164	152	4	148	4	148	1	0.955428571428571
Rodentibacter_mrazii_strain_Ppn418_contig_1	Pasteurellaceae	1798	23	1775	aniDUS	7	hinUSS	1722	977	5	972	1	958	190	0	190	0	188	180	0	180	0	178	0.304347826086957	0.970140845070423
Necropsobacter_massiliensis_strain_FF6	Pasteurellaceae	1807	63	1744	kingDUS	16	hinUSS	1704	850	26	824	5	817	84	2	82	0	82	74	2	72	0	72	0.253968253968254	0.977064220183486
Aggregatibacter_segnis_ATCC_33393_strain_NCTC_10977_1	Pasteurellaceae	1837	25	1812	kingDUS	6	hinUSS	1775	960	7	953	1	950	98	2	96	0	96	98	2	96	0	96	0.24	0.979580573951435
Rodentibacter_caecimuris_strain_G1	Pasteurellaceae	1854	24	1830	aniDUS	6	hinUSS	1765	1055	5	1050	1	1033	230	0	230	0	230	212	0	212	0	212	0.25	0.96448087431694
Aggregatibacter_actinomycetemcomitans_strain_4S	Pasteurellaceae	1854	41	1813	king3DUS	10	hinUSS	1772	950	16	934	1	925	74	0	74	0	74	66	0	66	0	66	0.24390243902439	0.97738554881412
Rodentibacter_haemolyticus_strain_DSM_111151	Pasteurellaceae	1869	43	1826	DUS	43	hinUSS	1732	919	9	910	9	885	124	2	122	2	122	112	2	110	2	110	1	0.948521358159912
Necropsobacter_rosorum_isolate_CC00832_CC00832_1_NODE_1_length_850497_cov_198_226065	Pasteurellaceae	1872	75	1797	DUS	75	hinUSS	1763	934	32	902	32	889	86	0	86	0	86	72	0	72	0	72	1	0.981079577072899
Actinobacillus_succinogenes_130Z	Pasteurellaceae	1876	113	1763	DUS	113	hinUSS	1690	972	48	924	48	899	132	28	104	28	102	116	18	98	18	96	1	0.958593306863301
Aggregatibacter_aphrophilus_ATCC_33389_strain_NCTC_5906_1	Pasteurellaceae	1928	40	1888	mucDUS	11	hinUSS	1845	1029	13	1016	4	1004	84	2	82	2	82	74	2	72	2	72	0.275	0.977224576271186
Rodentibacter_myodis_strain_Ac151_contig_1	Pasteurellaceae	1947	27	1920	kingDUS	7	hinUSS	1850	1013	7	1006	2	990	170	0	170	0	170	138	0	138	0	138	0.259259259259259	0.963541666666667
Pasteurella_langaaensis_DSM_22999_Ga0215636_101	Pasteurellaceae	1990	50	1940	DUS	50	hinUSS	1890	865	9	856	9	845	82	0	82	0	82	72	0	72	0	72	1	0.974226804123711
Caviibacterium_pharyngocola_strain_7_3_contig_1	Pasteurellaceae	1995	23	1972	kingDUS	7	hinUSS	1893	939	4	935	2	912	158	0	158	0	158	136	0	136	0	136	0.304347826086957	0.959939148073022
Aggregatibacter_kilianii_strain_PN_528_NODE_1_length_2074821_cov_65_7166	Pasteurellaceae	2059	43	2016	mucDUS	15	hinUSS	1972	1062	11	1051	5	1040	102	2	100	2	100	100	2	98	2	98	0.348837209302326	0.978174603174603
Cricetibacter_osteomyelitidis_strain_DSM_28404_Ga0244707_101	Pasteurellaceae	2182	77	2105	DUS	77	hinUSS	2046	978	30	948	30	933	88	8	80	8	78	80	8	72	8	72	1	0.971971496437055
Haemophilus_ducreyi_strain_VAN2	Pasteurellaceae	227	8	219	eikDUS	4	aplUSS	193	69	1	68	1	61	4	0	4	0	4	2	0	2	0	2	0.5	0.881278538812785
Phocoenobacter_uteri_strain_NCTC12872	Pasteurellaceae	242	11	231	aniDUS	3	aplUSS	203	107	2	105	1	100	2	0	2	0	0	2	0	2	0	0	0.272727272727273	0.878787878787879
Pasteurella_skyensis_strain_95A1	Pasteurellaceae	251	17	234	eikDUS	7	aplUSS	220	113	3	110	1	108	2	0	2	0	2	2	0	2	0	2	0.411764705882353	0.94017094017094
Testudinibacter_aquarius_strain_DSM_28140_Ga0244705_101	Pasteurellaceae	2918	75	2843	simDUS	25	hinUSS	2805	937	38	899	14	894	118	2	116	0	116	78	2	76	0	76	0.333333333333333	0.986633837495603
Haemophilus_pittmaniae_strain_NCTC13334_1	Pasteurellaceae	294	41	253	DUS	41	hinUSS	205	128	10	118	10	103	34	2	32	2	32	30	2	28	2	28	1	0.810276679841897
Pasteurella_atlantica_isolate_PAF6K1_1	Pasteurellaceae	299	15	284	aniDUS	4	aplUSS	264	135	3	132	0	124	0	0	0	0	0	0	0	0	0	0	0.266666666666667	0.929577464788732
Spirabiliibacterium_pneumoniae_strain_HPA106_cont1	Pasteurellaceae	3039	49	2990	simDUS	17	hinUSS	2970	1294	12	1282	6	1275	346	0	346	0	346	280	0	280	0	280	0.346938775510204	0.993311036789298
Spirabiliibacterium_mucosae_strain_20609_3_contg1	Pasteurellaceae	3044	52	2992	kingDUS	15	hinUSS	2964	1341	17	1324	4	1317	387	0	387	0	387	320	0	320	0	320	0.288461538461538	0.990641711229946
Chelonobacter_oris_strain_1662_contig000001	Pasteurellaceae	3066	155	2911	DUS	155	hinUSS	2867	1065	66	999	66	985	168	6	162	6	162	94	0	94	0	94	1	0.984884919271728
Spirabiliibacterium_falconis_strain_NCTC_11878_cont1	Pasteurellaceae	3125	64	3061	DUS	64	hinUSS	3037	1247	21	1226	21	1219	360	2	358	2	358	306	0	306	0	306	1	0.992159425024502
Pasteurella_testudinis_strain_NCTC12150	Pasteurellaceae	3443	152	3291	DUS	152	hinUSS	3230	1156	66	1090	66	1075	148	4	144	4	144	82	2	80	2	80	1	0.981464600425403
Nicoletella_semolina_strain_DSM_16380_Ga0310495_101	Pasteurellaceae	393	31	362	kingDUS	7	aplUSS	311	149	12	137	3	116	4	0	4	0	2	4	0	4	0	2	0.225806451612903	0.859116022099447
Otariodibacter_oris_strain_Baika1	Pasteurellaceae	406	10	396	eikDUS	3	aplUSS	380	172	0	172	0	166	14	0	14	0	14	14	0	14	0	14	0.3	0.95959595959596
Ursidibacter_maritimus_strain_Pb43106_contig_10_1	Pasteurellaceae	464	20	444	eikDUS	10	aplUSS	420	166	5	161	2	156	8	0	8	0	8	8	0	8	0	8	0.5	0.945945945945946
Ursidibacter_arcticus_strain_Bamse1_contig_100_1	Pasteurellaceae	552	29	523	eikDUS	9	aplUSS	473	196	5	191	0	175	8	0	8	0	8	8	0	8	0	8	0.310344827586207	0.904397705544933
Haemophilus_parahaemolyticus_strain_FDAARGOS_1199	Pasteurellaceae	641	34	607	kingDUS	8	aplUSS	520	235	7	228	0	191	34	2	32	0	26	30	2	28	0	24	0.235294117647059	0.85667215815486
Glaesserella_parasuis_strain_YHP1818	Pasteurellaceae	664	48	616	simDUS	10	aplUSS	511	229	16	213	6	172	8	2	6	0	6	8	2	6	0	6	0.208333333333333	0.829545454545455
Vespertiliibacter_pulmonis_strain_CCUG_64585	Pasteurellaceae	670	13	657	simDUS	6	aplUSS	637	294	1	293	0	289	10	0	10	0	10	8	0	8	0	8	0.461538461538462	0.969558599695586
Bibersteinia_trehalosi_USDA_ARS_USMARC_188	Pasteurellaceae	709	37	672	aniDUS	11	aplUSS	624	287	10	277	2	265	6	0	6	0	6	6	0	6	0	6	0.297297297297297	0.928571428571429
Haemophilus_paraphrohaemolyticus_strain_NCTC10671	Pasteurellaceae	713	41	672	DUS	41	aplUSS	545	271	11	260	11	203	26	2	24	2	18	24	2	22	2	16	1	0.811011904761905
Actinobacillus_minor_NM305_Contig_99	Pasteurellaceae	728	46	682	simDUS	15	aplUSS	562	295	16	279	5	238	12	0	12	0	6	12	0	12	0	6	0.326086956521739	0.824046920821114
Mesocricetibacter_intestinalis_strain_DSM_28403_Ga0244706_101	Pasteurellaceae	750	66	684	DUS	66	hinUSS	659	442	31	411	31	404	46	0	46	0	46	46	0	46	0	46	1	0.963450292397661
Bisgaardia_hudsonensis_strain_M327_99_2	Pasteurellaceae	759	5	754	eikDUS	2	hinUSS	728	428	0	428	0	421	32	0	32	0	32	32	0	32	0	32	0.4	0.96551724137931
Actinobacillus_porcitonsillarum_strain_9953L55	Pasteurellaceae	759	62	697	kingDUS	21	aplUSS	605	293	27	266	15	241	10	0	10	0	8	10	0	10	0	8	0.338709677419355	0.868005738880918
Muribacter_muris_strain_WT12_NODE_10_length_81209_cov_15_981	Pasteurellaceae	770	44	726	DUS	44	aplUSS	666	345	16	329	16	304	8	2	6	2	6	6	2	4	2	4	1	0.917355371900826
Mergibacter_septicus_strain_27517_4_I1	Pasteurellaceae	78	11	67	eikDUS	3	hinUSS	38	30	3	27	0	24	4	0	4	0	4	4	0	4	0	4	0.272727272727273	0.567164179104478
Actinobacillus_arthritidis_strain_CCUG24862	Pasteurellaceae	791	27	764	DUS	27	aplUSS	693	0	0	0	0	0	10	0	10	0	8	0	0	0	0	0	1	0.907068062827225
Haemophilus_paracuniculus_strain_CCUG_43573_43573T_ctg_0000001	Pasteurellaceae	802	20	782	DUS	20	aplUSS	744	361	7	354	7	336	4	0	4	0	4	4	0	4	0	4	1	0.951406649616368
Mannheimia_cairinae_strain_AT1_cont1	Pasteurellaceae	816	25	791	DUS	25	aplUSS	741	385	5	380	5	360	14	2	12	2	8	14	2	12	2	8	1	0.936788874841972
Haemophilus_sputorum_HK_2154_ctg120006325147	Pasteurellaceae	816	43	773	DUS	43	aplUSS	688	359	20	339	20	306	18	2	16	2	14	16	2	14	2	14	1	0.890038809831824
Actinobacillus_lignieresii_strain_NCTC4189	Pasteurellaceae	855	28	827	aniDUS	12	aplUSS	760	371	7	364	2	340	14	0	14	0	10	12	0	12	0	8	0.428571428571429	0.918984280532044
Pasteurella_canis_strain_HL_NV12211	Pasteurellaceae	861	15	846	kingDUS	4	hinUSS	816	436	5	431	1	425	40	0	40	0	40	38	0	38	0	38	0.266666666666667	0.964539007092199
Glaesserella_australis_strain_HS4635_contig_1	Pasteurellaceae	869	28	841	DUS	28	aplUSS	788	315	7	308	7	291	26	2	24	2	24	26	2	24	2	24	1	0.936979785969084
Actinobacillus_delphinicola_strain_NCTC12871_1	Pasteurellaceae	87	11	76	aniDUS	3	hinUSS	47	30	2	28	0	25	4	0	4	0	4	4	0	4	0	4	0.272727272727273	0.618421052631579
Actinobacillus_pleuropneumoniae_strain_S4074	Pasteurellaceae	888	25	863	aniDUS	6	aplUSS	781	362	6	356	1	335	18	2	16	0	12	16	2	14	0	10	0.24	0.904982618771727
Gallibacterium_melopsittaci_strain_CCM_7538_platanus_K_default_1	Pasteurellaceae	90	25	65	simDUS	8	hinUSS	36	29	9	20	3	14	8	0	8	0	8	8	0	8	0	8	0.32	0.553846153846154
Mannheimia_varigena_strain_177	Pasteurellaceae	935	34	901	eikDUS	10	aplUSS	861	463	6	457	1	441	26	0	26	0	24	24	0	24	0	22	0.294117647058824	0.955604883462819
Gallibacterium_trehalosifermentans_strain_CCM_7539_platanus_K_default_1	Pasteurellaceae	95	11	84	simDUS	3	hinUSS	55	31	0	31	0	21	6	0	6	0	6	4	0	4	0	4	0.272727272727273	0.654761904761905
Mannheimia_granulomatis_DSM_19156_Q357DRAFT_scaffold00010_10_C	Pasteurellaceae	972	45	927	DUS	45	aplUSS	871	494	13	481	13	455	22	0	22	0	18	20	0	20	0	16	1	0.939590075512406
Actinobacillus_equuli_strain_NCTC8529_1	Pasteurellaceae	988	30	958	DUS	30	aplUSS	897	409	6	403	6	382	14	0	14	0	12	12	0	12	0	10	1	0.936325678496868
Mannheimia_pernigra_strain_17CN0883	Pasteurellaceae	993	29	964	simDUS	10	aplUSS	926	447	8	439	2	427	22	0	22	0	22	16	0	16	0	16	0.344827586206897	0.960580912863071
Actinobacillus_indolicus_strain_AIFJ1607	Pasteurellaceae	995	67	928	kingDUS	19	aplUSS	855	384	33	351	13	328	20	2	18	0	18	14	2	12	0	12	0.283582089552239	0.921336206896552
Pasteurella_multocida_strain_FDAARGOS_218	Pasteurellaceae	997	11	986	DUS	11	hinUSS	953	497	3	494	3	487	38	0	38	0	38	38	0	38	0	38	1	0.966531440162272
